# Co-occurring Amino Acid Substitutions Reveal Shared Evolutionary Links between Mammary Gland Location and Litter Size in Mammals

**DOI:** 10.64898/2026.01.25.701627

**Authors:** Aayan Behura, Ramyaa Manoharan, Susanta K. Behura

## Abstract

The mammary gland plays a critical role in mammalian development by producing milk to nourish offspring. The number and location of mammary glands vary among mammals. In humans and other primates that typically produce a single offspring, mammary glands are confined to the thoracic region. In contrast, litter bearing species possess mammary glands distributed along the milk line extending from the inguinal to the thoracic regions. In this study, we test the hypothesis that mammary gland location is evolutionarily linked to litter bearing capacity in mammals by performing large scale comparative and evolutionary analyses. We applied trait phylogeny Bayesian modeling to infer the coevolution of litter bearing capacity and mammary gland location (hereafter referred to as traits) and to assess the role of natural selection in shaping genes associated with this coevolution. To evaluate the functional relevance of the candidate genes, we conducted gene ontology and pathway enrichment analyses, inferred network and cluster patterns, and examined expression patterns in mammary glands and placentae. Additionally, we analyzed within species variation in protein sequences among pig breeds with low or high teat numbers and litter sizes to model the one half rule. Our results indicate that mammary gland location and litter bearing capacity are evolutionarily linked via site specific substitutions of amino acids, natural selection, and interconnected networks of a suite of proteins that are regulated in both mammary gland and placenta, and associated with specific biological functions including signal transduction, cell communication, and immune system function.
