## Supplemental Table 4 for "Co-occurring Amino Acid Substitutions Reveal Shared Evolutionary Links between Mammary Gland Location and Litter Size in Mammals"

### Sheet: Sheet1
List of protein where the amino acid substitutions were localized with conserved domains.
Gene	PSSM-ID	LNL E-value	Bitscore	Accession	Domain name (L/LNL)	LNL-position	Domain name (T/NT)	TT-position	TT-E-value	Type
ABCA3	130324	0.00370409	32.6779	cl31083	rim_protein superfamily	1632	rim_protein superfamily	1643	8.59698e-06	Same domain
ACSBG2	473059	3.17473e-24	92.4202	cl17068	AFD_class_I superfamily	710	AFD_class_I superfamily	718	3.41577e-32	Same domain
ADGRG6	475119	3.01314e-06	41.4117	cl28897	7tm_GPCRs superfamily	875	7tm_GPCRs superfamily	887	3.24404e-22	Same domain
AGT	476815	8.02402e-21	82.5739	cl38926	serpin superfamily	396	serpin superfamily	389	3.14824e-22	Same domain
AGXT	450240	1.68884e-13	61.9228	cl18945	AAT_I superfamily	60	AAT_I superfamily	74	1.97463e-19	Same domain
ALG3	461587	2.34046e-14	64.0333	cl04986	ALG3 superfamily	180	ALG3 superfamily	200	1.06528e-13	Same domain
ANXA13	395139	2.12054e-18	69.8095	pfam00191	Annexin	173	Annexin	168	1.84585e-16	Same domain
ARG1	450134	3.31755e-21	82.5365	cl17011	Arginase_HDAC superfamily	212	Arginase_HDAC superfamily	218	1.16254e-15	Same domain
ART4	469640	0.000582427	34.7305	cl00173	VIP2 superfamily	317	VIP2 superfamily	301	0.00676537	Same domain
ART5	469640	6.9114e-22	82.8804	cl00173	VIP2 superfamily	241	VIP2 superfamily	236	7.66503e-16	Same domain
CAT	471888	2.83281e-05	37.8259	cl09506	catalase_like superfamily	554	catalase_like superfamily	543	1.40175e-33	Same domain
CDHR1	206637	3.12293e-10	50.0046	cd11304	Cadherin_repeat	257	Cadherin_repeat	248	4.32639e-05	Same domain
CFTR	273530	3.60311e-19	78.0284	cl36858	CFTR_protein superfamily	992	CFTR_protein superfamily	988	1.20069e-26	Same domain
CLSTN2	466150	1.09468e-22	87.1304	cl45102	CLSTN_C superfamily	614	CLSTN_C superfamily	632	1.08096e-20	Same domain
CNGB3	197516	1.18953e-09	49.3215	smart00100	cNMP	676	cNMP	677	4.61974e-09	Same domain
CNTN4	472250	1.06318e-11	53.7931	cl11960	Ig superfamily	29	Ig superfamily	23	6.51479e-20	Same domain
CNTNAP4	460494	0.00907208	31.2361	cl47732	Laminin_G_2 superfamily	1210	Laminin_G_2 superfamily	1216	1.82628e-05	Same domain
CRHBP	461650	2.15902e-31	109.035	cl05148	CRF-BP superfamily	293	CRF-BP superfamily	298	1.52086e-35	Same domain
CTC1	474136	1.24674e-23	90.5893	cl24054	CTC1 superfamily	749	CTC1 superfamily	753	2.61933e-25	Same domain
CTLA4	472250	5.60319e-28	95.8366	cl11960	Ig superfamily	170	Ig superfamily	171	4.57229e-10	Same domain
CTSZ	451520	3.11893e-21	81.6911	cl23744	Peptidase_C1 superfamily	574	Peptidase_C1 superfamily	568	3.70974e-18	Same domain
CYLD	214997	0.00299843	31.7868	cl47068	CAP_GLY superfamily	210	CAP_GLY superfamily	211	9.83028e-05	Same domain
CYP17A1	477761	1.28408e-25	95.8505	cl41757	cytochrome_P450 superfamily	180	cytochrome_P450 superfamily	167	4.46795e-28	Same domain
DHRS7	473865	6.0917e-26	94.1899	cl21454	NADB_Rossmann superfamily	181	NADB_Rossmann superfamily	182	2.01996e-12	Same domain
DIP2A	473059	2.00116e-07	44.6466	cl17068	AFD_class_I superfamily	376	AFD_class_I superfamily	367	1.0451e-08	Same domain
DPEP1	469705	0.00113261	34.1408	cl00281	metallo-dependent_hydrolases superfamily	493	metallo-dependent_hydrolases superfamily	476	2.33789e-08	Same domain
EIF2AK1	473864	2.93e-15	66.3772	cl21453	PKc_like superfamily	651	PKc_like superfamily	628	1.38574e-28	Same domain
ELMO3	463369	1.51757e-14	62.5932	cl13308	ELMO_ARM superfamily	420	ELMO_ARM superfamily	415	0.000440656	Same domain
FAN1	477358	7.768e-08	45.9235	cl40440	PDDEXK_nuclease-like superfamily	653	PDDEXK_nuclease-like superfamily	671	3.3751e-14	Same domain
FAR1	473865	4.80524e-18	74.2564	cl21454	NADB_Rossmann superfamily	403	NADB_Rossmann superfamily	384	3.61007e-24	Same domain
FGD2	470622	3.8058e-11	54.226	cl02571	RhoGEF superfamily	226	RhoGEF superfamily	213	8.94366e-05	Same domain
FMO2	395602	8.57868e-28	102.164	cl30939	FMO-like superfamily	418	FMO-like superfamily	411	1.32769e-27	Same domain
FSCN3	483951	1.19981e-32	107.905	cl49611	beta-trefoil_FSCN-like superfamily	333	beta-trefoil_FSCN-like superfamily	354	1.03743e-27	Same domain
FSD2	469587	0.0046581	30.509	cl00034	Bbox_SF superfamily	247	Bbox_SF superfamily	251	0.000880714	Same domain
GALNS	474031	2.80286e-28	103.316	cl23718	ALP_like superfamily	359	ALP_like superfamily	381	6.39453e-29	Same domain
GK5	483947	2.05942e-24	92.6249	cl49607	ASKHA_ATPase-like superfamily	545	ASKHA_ATPase-like superfamily	537	5.45451e-19	Same domain
GPR65	475119	1.69403e-19	77.5126	cl28897	7tm_GPCRs superfamily	125	7tm_GPCRs superfamily	134	1.49471e-19	Same domain
HADHA	131494	6.60321e-24	91.4371	cl31217	fa_ox_alpha_mit superfamily	411	fa_ox_alpha_mit superfamily	413	4.14545e-26	Same domain
HOMER2	473070	9.45349e-25	87.0186	cl17171	PH-like superfamily	81	PH-like superfamily	87	2.44223e-08	Same domain
HPF1	463010	1.68466e-06	42.2084	cl20146	DUF2228 superfamily	148	DUF2228 superfamily	143	1.79721e-05	Same domain
HTR3A	475126	4.32909e-29	101.072	cl28912	LGIC_ECD superfamily	400	LGIC_ECD superfamily	417	1.49865e-16	Same domain
IL1R1	472250	1.80601e-29	98.9002	cl11960	Ig superfamily	223	Ig superfamily	217	4.24942e-29	Same domain
KLB	474034	1.17164e-07	45.3206	cl23725	Glyco_hydro superfamily	790	Glyco_hydro superfamily	785	1.05652e-15	Same domain
LSS	273809	5.84041e-23	88.6528	cl36976	squalene_cyclas superfamily	406	squalene_cyclas superfamily	417	2.34573e-08	Same domain
MATN3	469594	1.19321e-18	74.3435	cl00057	vWFA superfamily	149	vWFA superfamily	173	2.23791e-17	Same domain
MOSPD2	459890	4.30259e-07	43.0141	cl47578	CRAL_TRIO superfamily	273	CRAL_TRIO superfamily	263	2.48403e-09	Same domain
MYORG	476817	5.89758e-21	82.6517	cl38930	AmyAc_family superfamily	696	AmyAc_family superfamily	706	4.58213e-20	Same domain
OSTN	463211	6.68647e-10	49.3733	cl12604	Musclin superfamily	31	Musclin superfamily	18	7.91315e-14	Same domain
PEPD	469704	5.30126e-11	54.1159	cl00279	APP_MetAP superfamily	428	APP_MetAP superfamily	450	1.57969e-08	Same domain
PLA2G4A	214474	2.63783e-15	67.0673	cl29865	PLAc superfamily	445	PLAc superfamily	446	1.71692e-18	Same domain
PLBD1	461479	1.53919e-05	39.2368	cl20281	Phospholip_B superfamily	101	Phospholip_B superfamily	89	4.4319e-13	Same domain
PRF1	470633	0.00140136	33.9456	cl02616	MACPF superfamily	417	MACPF superfamily	410	3.09384e-15	Same domain
PRKAG3	449531	5.58731e-24	86.0711	cl15354	CBS_pair_SF superfamily	279	CBS_pair_SF superfamily	256	6.47225e-05	Same domain
PTGER4	475119	2.34015e-27	98.7263	cl28897	7tm_GPCRs superfamily	370	7tm_GPCRs superfamily	373	1.20218e-26	Same domain
PTGS2	353811	2.94544e-15	66.9045	cl14561	An_peroxidase_like superfamily	336	An_peroxidase_like superfamily	346	3.83348e-12	Same domain
PXDN	353811	6.36972e-31	110.088	cl14561	An_peroxidase_like superfamily	1309	An_peroxidase_like superfamily	1289	3.17964e-12	Same domain
RDH5	473865	3.7199e-13	60.3693	cl21454	NADB_Rossmann superfamily	270	NADB_Rossmann superfamily	249	2.57561e-11	Same domain
SCNN1B	273304	1.43808e-19	79.0028	cl47122	ENaC superfamily	373	ENaC superfamily	397	1.22518e-22	Same domain
SDCBP2	483948	3.75415e-19	72.2662	cl49608	PDZ_canonical superfamily	221	PDZ_canonical superfamily	226	4.61093e-23	Same domain
SEC14L5	398400	5.33598e-15	63.4695	cl04693	PRELI superfamily	137	PRELI superfamily	131	3.82636e-13	Same domain
SELP	470576	3.07576e-10	50.4516	cl02432	CLECT superfamily	76	CLECT superfamily	90	1.64643e-16	Same domain
SEPTIN12	476819	2.52161e-09	49.8516	cl38936	P-loop_NTPase superfamily	337	P-loop_NTPase superfamily	343	8.17246e-25	Same domain
SHC4	473070	8.44909e-37	119.622	cl17171	PH-like superfamily	389	PH-like superfamily	388	0.0062439	Same domain
SIPA1L3	463383	6.58686e-14	62.1262	cl13342	SPAR_C superfamily	1586	SPAR_C superfamily	1562	0.00452709	Same domain
SLC16A7	273325	2.45223e-18	75.5476	cl36762	2A0113 superfamily	32	2A0113 superfamily	27	1.40616e-26	Same domain
SLC17A5	475125	4.0916e-26	96.7728	cl28910	MFS superfamily	578	MFS superfamily	580	1.35697e-14	Same domain
SLC3A2	476817	3.56073e-24	90.5771	cl38930	AmyAc_family superfamily	354	AmyAc_family superfamily	360	4.95662e-18	Same domain
SLC44A2	461337	4.43498e-14	62.9841	cl04558	Choline_transpo superfamily	671	Choline_transpo superfamily	690	1.73142e-17	Same domain
SLC4A11	480978	3.44144e-10	52.5288	cl46638	HCO3_cotransp superfamily	856	HCO3_cotransp superfamily	837	2.4272e-20	Same domain
SLC7A1	273330	4.76399e-08	46.3467	cl47123	2A0303 superfamily	626	2A0303 superfamily	624	4.98701e-17	Same domain
SLCO2A1	273279	5.13976e-16	68.9885	cl36740	oat superfamily	218	oat superfamily	215	3.94796e-07	Same domain
SP4	425404	7.09047e-14	63.0128	cl41773	SP1-4_N superfamily	417	SP1-4_N superfamily	433	2.56478e-08	Same domain
STAT6	291272	5.97967e-15	64.2043	cl20580	STAT6_C superfamily	939	STAT6_C superfamily	956	2.30261e-26	Same domain
TACR3	475119	1.9168e-27	98.4638	cl28897	7tm_GPCRs superfamily	227	7tm_GPCRs superfamily	237	8.72055e-26	Same domain
TAF7L	471075	3.52273e-10	51.3589	cl04653	TAF7 superfamily	156	TAF7 superfamily	153	9.23822e-09	Same domain
ZP2	214579	4.9885e-10	52.0038	cl42957	ZP superfamily	608	ZP superfamily	612	1.3302e-07	Same domain
ABCA12	130324	0.000155609	36.5299	cl31083	rim_protein superfamily	1213	rim_protein superfamily	1320	7.65209e-05	Same domain
ACADS	447864	3.1963e-25	94.257	cl09933	ACAD superfamily	358	ACAD superfamily	294	1.01874e-05	Same domain
ACADSB	447864	3.96743e-25	93.8718	cl09933	ACAD superfamily	287	ACAD superfamily	255	1.21832e-19	Same domain
ACE	460196	4.61483e-12	57.9766	cl46607	Peptidase_M2 superfamily	782	Peptidase_M2 superfamily	757	2.57547e-17	Same domain
ADAM9	460254	1.90864e-14	61.5612	cl03265	Pep_M12B_propep superfamily	137	Pep_M12B_propep superfamily	189	2.76542e-05	Same domain
ADCY7	448371	2.59203e-16	67.653	cl11967	Nucleotidyl_cyc_III superfamily	313	Nucleotidyl_cyc_III superfamily	383	5.99181e-07	Same domain
ADGRG1	436599	2.88447e-26	91.9605	cl39906	PLL superfamily	265	PLL superfamily	234	2.03282e-10	Same domain
ANO6	480725	8.95655e-08	45.6515	cl46385	Anoctamin superfamily	521	Anoctamin superfamily	249	1.61778e-22	Same domain
APH1B	461830	3.76861e-17	70.6582	cl05572	Aph-1 superfamily	32	Aph-1 superfamily	77	3.40481e-09	Same domain
ART1	469640	0.00243927	33.1897	cl00173	VIP2 superfamily	43	VIP2 superfamily	92	1.46038e-13	Same domain
ART3	469640	2.3384e-11	55.1461	cl00173	VIP2 superfamily	303	VIP2 superfamily	274	3.93267e-20	Same domain
ASCC3	473962	2.03171e-09	50.3352	cl22482	Sec63 superfamily	2248	Sec63 superfamily	2145	6.99041e-14	Same domain
ATP9B	473868	7.05455e-33	117.125	cl21460	HAD_like superfamily	892	HAD_like superfamily	852	2.89111e-32	Same domain
AVIL	472830	3.3027e-17	67.6417	cl15697	ADF_gelsolin superfamily	603	ADF_gelsolin superfamily	650	1.73073e-13	Same domain
B4GALT5	463972	3.92735e-16	65.9432	cl15817	Glyco_transf_7N superfamily	146	Glyco_transf_7N superfamily	181	2.27337e-28	Same domain
BICD2	462863	1.49834e-09	50.6283	cl25513	BicD superfamily	710	BicD superfamily	917	4.61052e-17	Same domain
BLMH	451520	5.55148e-24	91.2489	cl23744	Peptidase_C1 superfamily	307	Peptidase_C1 superfamily	282	6.79065e-16	Same domain
CAPN6	469591	5.48871e-19	76.5961	cl00051	CysPc superfamily	86	CysPc superfamily	124	2.57937e-15	Same domain
CASP3	444667	6.30207e-17	70.3219	cl00042	CASc superfamily	207	CASc superfamily	269	2.85326e-24	Same domain
CATSPERB	464533	1.58971e-24	93.2264	cl21016	CATSPERB superfamily	835	CATSPERB superfamily	807	3.67826e-26	Same domain
CD4	472250	6.57228e-06	38.8664	cl11960	Ig superfamily	490	Ig superfamily	461	2.46333e-20	Same domain
COL8A1	460189	7.15711e-06	37.8585	pfam01391	Collagen	389	Collagen	327	2.79122e-06	Same domain
DAG1	481204	2.88964e-05	37.3406	cl46864	CA_like superfamily	823	CA_like superfamily	692	3.26709e-21	Same domain
DHX30	476819	3.92059e-27	94.9076	cl38936	P-loop_NTPase superfamily	931	P-loop_NTPase superfamily	827	0.00187128	Same domain
DIAPH3	418645	7.97308e-09	48.5004	cl19758	FH2 superfamily	1019	FH2 superfamily	987	0.00550091	Same domain
DPYSL5	469705	1.13322e-16	70.7092	cl00281	metallo-dependent_hydrolases superfamily	286	metallo-dependent_hydrolases superfamily	482	2.84407e-25	Same domain
ECHDC2	474030	2.12727e-12	58.2768	cl23717	crotonase-like superfamily	439	crotonase-like superfamily	364	4.67601e-13	Same domain
EDIL3	238011	0.000101298	34.5346	cd00054	EGF_CA	40	EGF_CA	127	0.0021089	Same domain
EDNRA	475119	6.6217e-27	97.624	cl28897	7tm_GPCRs superfamily	236	7tm_GPCRs superfamily	369	1.04983e-25	Same domain
ELK4	470627	0.000202908	34.7793	cl02599	Ets superfamily	388	Ets superfamily	328	2.85566e-16	Same domain
ERI1	447876	4.45052e-08	46.0594	cl10012	DnaQ_like_exo superfamily	241	DnaQ_like_exo superfamily	331	1.05416e-13	Same domain
FBN1	214542	1.99608e-05	36.456	smart00179	EGF_CA	1373	EGF_CA	1544	1.05007e-08	Same domain
FBXL18	466163	5.10942e-27	100.202	cl45131	FBXL18_LRR superfamily	188	FBXL18_LRR superfamily	162	5.24611e-12	Same domain
GALNT3	472172	5.05984e-09	49.125	cl11394	Glyco_tranf_GTA_type superfamily	491	Glyco_tranf_GTA_type superfamily	466	3.76954e-14	Same domain
GNL2	462379	3.45063e-24	86.4981	cl06961	NGP1NT superfamily	192	NGP1NT superfamily	122	3.18573e-10	Same domain
GSN	472830	0.000626331	33.762	cl15697	ADF_gelsolin superfamily	540	ADF_gelsolin superfamily	709	6.41754e-23	Same domain
HSDL2	473865	2.11369e-12	57.2209	cl21454	NADB_Rossmann superfamily	183	NADB_Rossmann superfamily	216	1.11743e-16	Same domain
IGSF9B	472250	0.000123225	35.6962	cl11960	Ig superfamily	40	Ig superfamily	8	1.73388e-12	Same domain
IP6K2	416457	6.25192e-09	48.3238	cl12283	IPK superfamily	436	IPK superfamily	492	4.20563e-13	Same domain
LGALS2	469601	0.00265417	31.8412	cl00071	GLECT superfamily	253	GLECT superfamily	113	6.62688e-08	Same domain
LPIN1	461356	8.57801e-15	61.7856	cl04599	Lipin_N superfamily	293	Lipin_N superfamily	342	2.19719e-33	Same domain
LZTFL1	464620	5.34149e-17	70.8894	cl25516	Leu_zip superfamily	210	Leu_zip superfamily	185	4.97214e-27	Same domain
MAPK13	473864	5.88419e-24	90.3466	cl21453	PKc_like superfamily	432	PKc_like superfamily	395	2.53064e-20	Same domain
MCCC1	443802	1.16277e-23	90.4598	cl44129	PccA superfamily	277	PccA superfamily	239	0.00226817	Same domain
MFSD1	475125	3.37068e-18	75.0016	cl28910	MFS superfamily	360	MFS superfamily	466	1.62117e-13	Same domain
MIOX	480768	5.15227e-28	99.3204	cl46428	MIOX superfamily	379	MIOX superfamily	279	2.09351e-23	Same domain
MITD1	470673	2.19612e-28	97.213	cl02780	MIT_C superfamily	224	MIT_C superfamily	265	3.72901e-15	Same domain
MTHFR	444783	1.40196e-11	56.6663	cl00246	MTHFR superfamily	508	MTHFR superfamily	542	1.49941e-15	Same domain
MYH11	460256	2.00148e-11	55.9515	cl37647	Myosin_tail_1 superfamily	906	Myosin_tail_1 superfamily	1006	3.4418e-12	Same domain
MYH9	460256	1.04421e-12	59.8035	cl37647	Myosin_tail_1 superfamily	1059	Myosin_tail_1 superfamily	1403	3.6658e-08	Same domain
MYO1F	473979	5.22061e-23	88.3713	cl22853	Motor_domain superfamily	698	Motor_domain superfamily	644	3.93068e-12	Same domain
NOTCH2	214542	3.89751e-05	35.6856	smart00179	EGF_CA	1521	EGF_CA	1424	0.000202141	Same domain
PARP14	469581	9.57248e-19	73.8267	cl00019	Macro_SF superfamily	1199	Macro_SF superfamily	1162	8.05891e-12	Same domain
PARS2	444800	1.22316e-27	98.4177	cl00268	class_II_aaRS-like_core superfamily	409	class_II_aaRS-like_core superfamily	382	2.72743e-27	Same domain
PIGF	461990	1.69351e-10	52.5676	cl05971	PIG-F superfamily	153	PIG-F superfamily	215	3.15446e-16	Same domain
POMGNT1	472172	6.0811e-16	68.5092	cl11394	Glyco_tranf_GTA_type superfamily	629	Glyco_tranf_GTA_type superfamily	708	2.13141e-07	Same domain
PPIL2	469651	2.22916e-34	113.279	cl00197	cyclophilin superfamily	344	cyclophilin superfamily	441	3.36239e-27	Same domain
PROM2	461660	5.17174e-10	51.8601	cl25943	Prominin superfamily	207	Prominin superfamily	182	3.37358e-17	Same domain
PTPRG	475123	8.99163e-38	125.148	cl28904	PTP_DSP_cys superfamily	966	PTP_DSP_cys superfamily	891	5.41126e-34	Same domain
RABEP1	462752	1.32016e-10	53.0475	cl25505	Rab5-bind superfamily	812	Rab5-bind superfamily	727	9.68952e-07	Same domain
RNF13	333703	0.000187287	34.6228	cl28883	PA superfamily	182	PA superfamily	214	3.99026e-20	Same domain
SERINC2	460891	6.32093e-17	71.4416	cl04021	Serinc superfamily	361	Serinc superfamily	411	2.06561e-12	Same domain
SH3D19	473055	1.44417e-11	51.33	cl17036	SH3 superfamily	1105	SH3 superfamily	1010	1.25023e-26	Same domain
SLC2A2	475125	2.2334e-23	89.7022	cl28910	MFS superfamily	420	MFS superfamily	330	2.1847e-24	Same domain
SLC39A14	444905	0.00283661	32.3482	cl00437	Zip superfamily	580	Zip superfamily	551	0.000211242	Same domain
SLC7A9	273332	9.05974e-08	45.1231	cl30119	2A0308 superfamily	314	2A0308 superfamily	197	1.06817e-13	Same domain
SORT1	214740	1.9654e-11	55.875	cl33391	VPS10 superfamily	819	VPS10 superfamily	777	7.22164e-06	Same domain
SPATA20	440942	1.76659e-19	78.7355	cl27897	YyaL superfamily	701	YyaL superfamily	663	0.000112251	Same domain
TAPBPL	472250	4.78901e-16	64.8236	cl11960	Ig superfamily	650	Ig superfamily	472	3.58147e-05	Same domain
TGM1	459971	1.07172e-16	66.8767	cl02994	Transglut_N superfamily	223	Transglut_N superfamily	193	2.20989e-18	Same domain
TIMM44	130057	3.40443e-12	57.5775	cl27183	3a0801s03tim44 superfamily	339	3a0801s03tim44 superfamily	282	6.09572e-13	Same domain
TMEM131L	437364	2.81937e-30	109.848	cl44944	TMEM131_like superfamily	1565	TMEM131_like superfamily	1506	8.32349e-12	Same domain
TNF	444713	8.10165e-18	70.0353	cl00147	TNF superfamily	262	TNF superfamily	232	2.17957e-17	Same domain
TXLNB	462861	3.87572e-08	46.87	cl25926	Taxilin superfamily	208	Taxilin superfamily	238	3.47029e-11	Same domain
TXNRD3	273624	2.65318e-10	52.932	cl36907	TGR superfamily	472	TGR superfamily	533	7.76697e-22	Same domain
UPP1	444819	2.58703e-28	100.685	cl00303	NP-I superfamily	474	NP-I superfamily	417	1.80288e-24	Same domain
ACE2	465322	1.94485e-24	87.6955	cl25227	Collectrin superfamily	664	Peptidase_M2 superfamily	662	6.15077e-24	Dfferent domain
ACSS3	473059	1.63854e-12	58.8661	cl17068	AFD_class_I superfamily	206	ACAS_N superfamily	195	1.69708e-05	Dfferent domain
ADAMTS16	469599	1.78203e-11	55.3223	cl00064	ZnMc superfamily	330	TSP1_ADAMTS superfamily	313	2.83817e-09	Dfferent domain
ADGRG6	470616	2.70376e-05	36.5966	cl02559	GPS superfamily	875	7tm_GPCRs superfamily	887	3.24404e-22	Dfferent domain
ASAP3	355783	8.91205e-07	41.7559	cl28907	ArfGap superfamily	608	BAR superfamily	600	1.21916e-30	Dfferent domain
CACNA1F	465298	5.54191e-16	68.879	cl25181	CAC1F_C superfamily	1764	Ion_trans superfamily	1773	0.00584329	Dfferent domain
CAPN5	472691	4.42901e-16	65.7627	cl14603	C2 superfamily	803	CysPc superfamily	809	4.59018e-09	Dfferent domain
CDH1	481204	8.26915e-18	69.2952	cl46864	CA_like superfamily	246	Cadherin_pro superfamily	242	5.1223e-19	Dfferent domain
CNGA3	465160	4.1568e-13	56.7922	pfam16526	CLZ	742	cNMP	761	4.37685e-11	Dfferent domain
CNTN3	473895	0.00367779	31.6165	cl21522	FN3 superfamily	906	Ig superfamily	903	1.70212e-17	Dfferent domain
COL4A1	470585	1.67905e-14	61.0713	cl02467	C4 superfamily	1493	Collagen	1500	0.000637017	Dfferent domain
CPD	473874	8.11131e-13	55.9932	cl21470	Peptidase_M14NE-CP-C_like superfamily	480	Peptidase_M14_like superfamily	481	2.25874e-19	Dfferent domain
ERAP1	463368	5.10969e-11	54.9736	pfam11838	ERAP1_C	793	ERAP1_C superfamily	797	5.34918e-09	Dfferent domain
HEXA	445966	1.7278e-09	50.6738	cl02948	GH20_hexosaminidase superfamily	522	Glyco_hydro_20b superfamily	510	2.64835e-06	Dfferent domain
INPP5K	465482	2.28321e-07	42.6163	cl39277	SKICH superfamily	565	EEP superfamily	575	2.32628e-16	Dfferent domain
KLHDC1	450134	0.00371497	32.7959	cl17011	Arginase_HDAC superfamily	290	Kelch_4	314	1.97052e-07	Dfferent domain
LY75	470576	1.3691e-05	38.735	cl02432	CLECT superfamily	586	Lectin_C superfamily	585	8.6139e-08	Dfferent domain
MALT1	465840	2.74956e-22	81.9817	cl40019	MALT1_Ig superfamily	723	Ig	741	1.50541e-07	Dfferent domain
MST1	214527	1.22255e-21	78.5862	smart00130	KR	493	KR superfamily	509	8.76284e-11	Dfferent domain
MYBPC1	465725	9.20044e-13	54.6621	cl39704	THB superfamily	321	FN3	302	0.00104826	Dfferent domain
NFKB1	454755	0.0013184	33.9011	cl40437	TRPV superfamily	729	RHD-n superfamily	720	3.56392e-09	Dfferent domain
NOD2	472698	2.03264e-18	70.7166	cl14633	DD superfamily	349	NOD2_WH	367	2.4689e-08	Dfferent domain
NPHS1	472250	1.15339e-07	43.5611	cl11960	Ig superfamily	487	FN3 superfamily	465	4.23703e-06	Dfferent domain
PLCE1	475130	0.00660324	31.3486	cl28922	Ubl1_cv_Nsp3_N-like superfamily	2023	EFh_PI-PLC superfamily	2026	9.657e-11	Dfferent domain
PLXNA1	472829	7.91544e-11	54.5525	cl15693	Sema superfamily	877	IPT superfamily	863	3.20623e-08	Dfferent domain
RAG1	315595	9.93754e-22	85.485	cl20149	RAG1 superfamily	718	RAG1_imp_bd superfamily	726	6.06259e-13	Dfferent domain
REV1	473063	1.0535e-16	66.5269	cl17091	Rev1_C superfamily	1216	Rev1_UBM2 superfamily	1209	1.58353e-14	Dfferent domain
SASH1	472832	3.22801e-24	84.8694	cl15755	SAM_superfamily superfamily	1751	SH3 superfamily	1730	6.29292e-13	Dfferent domain
SLC22A2	475125	2.53427e-22	85.8656	cl28910	MFS superfamily	166	2A0119 superfamily	185	4.20399e-07	Dfferent domain
TECRL	178174	2.19809e-16	69.7518	cl28409	PLN02560 superfamily	220	Ubl1_cv_Nsp3_N-like superfamily	219	2.61428e-12	Dfferent domain
TMF1	179699	0.000474373	35.1931	cl32052	PRK03992 superfamily	862	TMF_DNA_bd	864	1.033e-05	Dfferent domain
USP16	460464	5.56481e-09	46.0999	pfam02148	zf-UBP	128	zf-UBP superfamily	104	0.00142345	Dfferent domain
WRN	447876	5.53312e-15	63.7515	cl10012	DnaQ_like_exo superfamily	348	recQ_fam superfamily	353	5.78581e-26	Dfferent domain
ABTB1	475122	8.18157e-16	63.7234	cl28903	BACK superfamily	634	BTB_POZ superfamily	557	5.86635e-28	Dfferent domain
ACOX1	460314	1.20961e-13	60.6382	cl38057	ACOX superfamily	798	ACAD superfamily	829	2.6685e-14	Dfferent domain
AGK	439864	0.00452766	32.3088	cl33764	RplE superfamily	191	PRK12361 superfamily	250	0.0077983	Dfferent domain
ANXA11	395139	1.70938e-16	65.1871	pfam00191	Annexin	516	PRP8 superfamily	491	0.00154427	Dfferent domain
CARMIL1	436119	8.4251e-09	46.5067	cl39358	Carm_PH superfamily	153	CARMIL_C superfamily	465	2.05688e-13	Dfferent domain
CD180	188093	3.50656e-09	49.6955	cl28216	PCC superfamily	599	PLN03150 superfamily	561	0.00738605	Dfferent domain
CNTN1	472250	4.7494e-23	82.3768	cl11960	Ig superfamily	278	FN3 superfamily	881	8.15914e-05	Dfferent domain
COL1A2	470578	1.12866e-16	68.5217	cl02436	COLFI superfamily	1375	Collagen	1249	6.27599e-06	Dfferent domain
DHX36	475120	2.51279e-28	98.3761	cl28899	DEAD-like_helicase_N superfamily	813	HrpA superfamily	864	0.000695282	Dfferent domain
DSP	197605	0.000220116	33.9949	smart00250	PLEC	2809	Plectin	2699	1.72818e-07	Dfferent domain
DYSF	462376	5.46883e-20	74.1691	cl06958	FerB superfamily	1087	DysFC superfamily	972	0.000582551	Dfferent domain
ENO3	215095	1.71104e-34	120.198	cl33421	PLN00191 superfamily	261	Enolase_N	196	4.06055e-23	Dfferent domain
FN1	394996	8.63285e-11	51.2617	pfam00041	fn3	1731	FN3 superfamily	1780	5.8036e-06	Dfferent domain
GPLD1	460357	1.8068e-05	36.7195	pfam01839	FG-GAP	601	ZnPC_S1P1 superfamily	760	0.00145724	Dfferent domain
GUF1	461905	3.35141e-16	65.1191	cl05759	LepA_C superfamily	746	P-loop_NTPase superfamily	672	1.04621e-16	Dfferent domain
GYS1	471961	3.48454e-27	100.91	cl10013	Glycosyltransferase_GTB-type superfamily	258	Glycogen_syn superfamily	171	2.96119e-24	Dfferent domain
IL10RB	480706	1.05521e-16	66.597	cl46366	Interfer-bind superfamily	315	Tissue_fac superfamily	271	6.70131e-09	Dfferent domain
KIF1C	473979	8.35257e-28	100.89	cl22853	Motor_domain superfamily	373	Kinesin_assoc superfamily	473	3.84675e-05	Dfferent domain
LCTL	442035	4.58706e-16	68.9596	cl43707	BglB superfamily	223	Glyco_hydro superfamily	450	3.09299e-10	Dfferent domain
LONP2	440234	3.07781e-15	66.9643	cl33893	Lon superfamily	718	LON_substr_bdg superfamily	747	0.00130329	Dfferent domain
LTBP1	214544	0.00015294	34.4149	smart00181	EGF	667	cEGF	627	0.00499538	Dfferent domain
MAB21L3	466416	4.67234e-06	39.5286	cl48430	Mab-21_C superfamily	336	Mab-21 superfamily	404	7.01921e-05	Dfferent domain
MMP8	413329	2.67889e-18	73.1144	cl02471	HX superfamily	429	Peptidase_M10 superfamily	403	9.15927e-22	Dfferent domain
MSH6	470613	0.00132219	33.2917	cl02554	PWWP superfamily	365	MutS_III superfamily	430	1.4941e-09	Dfferent domain
MYOF	462376	2.45246e-21	77.6359	cl06958	FerB superfamily	937	C2 superfamily	1265	7.77176e-17	Dfferent domain
PAPPA2	463865	4.47339e-10	50.8454	cl48183	Laminin_G_3 superfamily	386	myxo_disulf_rpt superfamily	357	2.72089e-10	Dfferent domain
POLR1A	473139	1.69081e-17	73.3725	cl19114	RNAP_largest_subunit_N superfamily	321	RNAP_largest_subunit_C superfamily	291	9.62325e-23	Dfferent domain
PSAP	214797	5.548e-10	49.0273	smart00741	SapB	186	SapA superfamily	101	1.42253e-05	Dfferent domain
PTK7	472250	2.16871e-26	91.1427	cl11960	Ig superfamily	265	PKc_like superfamily	333	9.71459e-10	Dfferent domain
RARS1	395607	2.35197e-20	80.6904	cl30064	tRNA-synt_1d superfamily	501	PLN02286 superfamily	447	2.15615e-08	Dfferent domain
RPAP3	197478	0.00381113	30.4924	smart00028	TPR	374	3a0801s09 superfamily	330	1.53362e-07	Dfferent domain
SIGLEC1	472250	2.0034e-06	40.3186	cl11960	Ig superfamily	549	IG_like	507	0.000496806	Dfferent domain
SLC13A5	473875	6.94454e-05	37.737	cl21473	ArsB_NhaD_permease superfamily	377	CitT superfamily	315	2.14668e-09	Dfferent domain
STAB1	470649	1.81842e-07	43.3959	cl02663	Fasciclin superfamily	1881	EGF_3 superfamily	1926	0.00177633	Dfferent domain
TMEM132E	236263	0.00557531	32.3612	cl35695	flgE superfamily	443	TMEM132 superfamily	497	2.98004e-20	Dfferent domain
TOP3B	469888	4.01575e-10	50.6948	cl00718	TOPRIM superfamily	25	PRK07219 superfamily	168	4.83902e-11	Dfferent domain
TRIM10	473075	6.14809e-12	53.3735	cl17238	RING_Ubox superfamily	60	Bbox_SF superfamily	138	6.71599e-11	Dfferent domain
