## Supplemental Table 5 for "Co-occurring Amino Acid Substitutions Reveal Shared Evolutionary Links between Mammary Gland Location and Litter Size in Mammals"

### Sheet: Sheet1
List of proteins in which both types of fixation changes co-occur within conserved protein domains.
Protein	Hit type	PSSM-ID	E-Value	Bitscore	Accession	Short name
ABL1	superfamily	473864	6.28332e-28	99.0325	cl21453	PKc_like superfamily
ABTB1	superfamily	453885	3.79538e-09	47.2902	cl38908	BTB_POZ superfamily
ACE2	superfamily	465322	3.00006e-16	66.5095	cl25227	Collectrin superfamily
ADAMTS16	superfamily	469599	2.06878e-19	75.7379	cl00064	ZnMc superfamily
AFDN	superfamily	469597	8.94159e-14	58.8728	cl00062	FHA superfamily
ANK1	superfamily	463710	1.10924e-05	37.7881	cl48147	Ank_2 superfamily
ANXA11	specific	395139	1.86929e-12	54.4015	pfam00191	Annexin
ASAP3	superfamily	473070	2.31703e-19	73.1651	cl17171	PH-like superfamily
ATP10B	superfamily	473868	2.01219e-15	66.8096	cl21460	HAD_like superfamily
BICD2	superfamily	462863	2.69634e-15	66.4215	cl25513	BicD superfamily
CAPN5	superfamily	459889	2.70609e-16	68.6824	cl47577	Peptidase_C2 superfamily
CCDC22	superfamily	461708	9.47989e-05	36.5435	cl25503	CCDC22 superfamily
CDH1	superfamily	481204	6.51549e-13	56.5836	cl46864	CA_like superfamily
CFTR	superfamily	273530	1.22391e-11	56.072	cl36858	CFTR_protein superfamily
CFTR	superfamily	273530	1.73074e-20	81.11	cl36858	CFTR_protein superfamily
CHD6	superfamily	475127	1.9288e-20	74.2477	cl28914	CD_CSD superfamily
CNGB3	superfamily	469590	3.73117e-07	42.3879	cl00047	CAP_ED superfamily
CPD	superfamily	473874	1.16306e-08	45.2076	cl21470	Peptidase_M14NE-CP-C_like superfamily
CPD	superfamily	473874	2.05813e-10	49.4448	cl21470	Peptidase_M14NE-CP-C_like superfamily
CTC1	superfamily	474136	4.63971e-19	77.1073	cl24054	CTC1 superfamily
CTLA4	superfamily	472250	3.58979e-21	78.1175	cl11960	Ig superfamily
DENND2B	superfamily	472208	0.0030342	32.1597	cl11519	DENN superfamily
DHRS7	superfamily	473865	1.26017e-17	71.8483	cl21454	NADB_Rossmann superfamily
DHX9	superfamily	475120	5.37563e-21	80.2634	cl28899	DEAD-like_helicase_N superfamily
DIP2A	superfamily	473059	1.50523e-12	58.5137	cl17068	AFD_class_I superfamily
DNAH8	superfamily	462457	8.41448e-12	56.4317	cl20356	DHC_N1 superfamily
DNAH8	superfamily	462457	2.82853e-11	54.8909	cl20356	DHC_N1 superfamily
DPYSL5	superfamily	469705	9.58721e-16	67.6276	cl00281	metallo-dependent_hydrolases superfamily
DUOX2	superfamily	353811	1.81568e-13	61.1612	cl14561	An_peroxidase_like superfamily
ERAP1	superfamily	463368	3.33382e-07	43.4176	cl19988	ERAP1_C superfamily
EVC2	superfamily	463525	1.52881e-17	72.8075	cl26314	EVC2_like superfamily
FAAH	superfamily	450241	2.30066e-08	46.9094	cl18951	Amidase superfamily
FAN1	superfamily	477358	3.78516e-08	46.3087	cl40440	PDDEXK_nuclease-like superfamily
FAN1	superfamily	477358	2.08562e-10	52.4719	cl40440	PDDEXK_nuclease-like superfamily
FANCA	superfamily	464911	1.46693e-14	64.3087	cl24440	Fanconi_A_N superfamily
FBXL18	superfamily	466163	3.71986e-19	77.4749	cl45131	FBXL18_LRR superfamily
FCSK	superfamily	462323	7.42105e-08	45.3344	cl37763	Fucokinase superfamily
FHDC1	superfamily	418645	1.60558e-07	44.5688	cl19758	FH2 superfamily
FMO2	superfamily	395602	3.00385e-18	74.8144	cl30939	FMO-like superfamily
FSD2	superfamily	469587	0.000987917	31.6646	cl00034	Bbox_SF superfamily
HADHA	superfamily	131494	1.17283e-17	73.3327	cl31217	fa_ox_alpha_mit superfamily
IGF2R	superfamily	425923	0.00134608	33.2382	cl39052	CIMR superfamily
IP6K2	superfamily	416457	4.47078e-07	42.931	cl12283	IPK superfamily
KIF14	superfamily	473979	1.16386e-07	44.6508	cl22853	Motor_domain superfamily
KIF1C	superfamily	473979	1.60111e-10	52.74	cl22853	Motor_domain superfamily
KIF1C	superfamily	465047	1.96211e-05	38.2849	cl24686	Kinesin_assoc superfamily
LAMB3	specific	238012	3.6302e-05	35.793	cd00055	EGF_Lam
LCTL	superfamily	474034	3.80793e-09	48.8577	cl23725	Glyco_hydro superfamily
LY75	superfamily	470576	0.000925421	33.3422	cl02432	CLECT superfamily
MAPK13	superfamily	473864	1.11588e-17	73.0126	cl21453	PKc_like superfamily
MST1R	superfamily	472829	1.78598e-21	84.062	cl15693	Sema superfamily
MST1R	superfamily	472829	5.70067e-16	68.2688	cl15693	Sema superfamily
MYH11	superfamily	473979	9.55363e-24	90.455	cl22853	Motor_domain superfamily
MYORG	superfamily	476817	2.03587e-14	63.777	cl38930	AmyAc_family superfamily
NRDC	superfamily	425812	3.72693e-12	55.7747	cl38004	Peptidase_M16 superfamily
PDGFRB	superfamily	472250	1.65195e-17	68.3515	cl11960	Ig superfamily
PLA2G4A	superfamily	214474	8.88764e-10	50.8889	cl29865	PLAc superfamily
PLCB1	superfamily	472694	9.50227e-23	85.5201	cl14615	PI-PLCc_GDPD_SF superfamily
POLR1A	superfamily	395498	2.25296e-17	69.6385	cl29903	RNA_pol_Rpb1_2 superfamily
PTGER4	superfamily	475119	3.97274e-20	79.0811	cl28897	7tm_GPCRs superfamily
PTK7	superfamily	472250	0.00671788	30.8318	cl11960	Ig superfamily
RABEP1	superfamily	367545	0.000304344	35.0813	cl25724	Rabaptin superfamily
RADIL	superfamily	469597	5.82695e-05	35.9292	cl00062	FHA superfamily
RYR1	superfamily	460175	6.44423e-10	50.6604	cl03182	RYDR_ITPR superfamily
SELENOO	superfamily	473176	1.06294e-07	44.7689	cl19499	SelO superfamily
SEMA4F	superfamily	472829	2.03745e-25	94.9518	cl15693	Sema superfamily
SHC4	superfamily	473070	1.28428e-28	98.4358	cl17171	PH-like superfamily
SIGLEC1	superfamily	472250	4.54177e-06	38.9147	cl11960	Ig superfamily
SLC17A5	superfamily	475125	3.85599e-20	79.824	cl28910	MFS superfamily
SLC3A2	superfamily	476817	1.11869e-17	72.8579	cl38930	AmyAc_family superfamily
SLC7A1	superfamily	273330	0.000148869	35.9463	cl47123	2A0303 superfamily
SLCO2A1	superfamily	475125	1.73095e-16	69.8339	cl28910	MFS superfamily
SLCO2A1	superfamily	273279	3.87038e-12	57.4325	cl36740	oat superfamily
SPAG9	superfamily	465127	0.00253969	31.1256	cl24893	JIP_LZII superfamily
TAF7L	superfamily	471075	2.63532e-07	43.2697	cl04653	TAF7 superfamily
TAPT1	superfamily	398815	9.95682e-21	80.6312	cl05086	DUF747 superfamily
TDRD9	superfamily	476819	4.06694e-05	37.1276	cl38936	P-loop_NTPase superfamily
TECRL	superfamily	178174	6.61935e-13	59.3514	cl28409	PLN02560 superfamily
TEP1	superfamily	461724	1.5072e-15	67.0278	cl05344	TROVE superfamily
TMEM131L	superfamily	437364	2.37882e-24	92.129	cl44944	TMEM131_like superfamily
TMEM132E	superfamily	465003	5.73986e-10	51.5182	cl25648	TMEM132 superfamily
TMF1	superfamily	179699	0.00232769	32.4967	cl32052	PRK03992 superfamily
TNS1	superfamily	475123	1.67473e-26	92.7348	cl28904	PTP_DSP_cys superfamily
TRIM10	superfamily	470632	5.07946e-25	89.5047	cl02614	SPRY superfamily
TXLNB	superfamily	462861	1.30424e-08	47.6404	cl25926	Taxilin superfamily
TXLNG	superfamily	462861	1.22066e-09	50.3368	cl25926	Taxilin superfamily
TYRP1	superfamily	470683	2.24065e-07	43.9973	cl02830	Tyrosinase superfamily
UROC1	superfamily	460098	1.33853e-15	65.5111	cl47640	Urocanase superfamily
USP16	superfamily	470612	9.28161e-07	42.3736	cl02553	Peptidase_C19 superfamily
VWA5B1	superfamily	469594	1.87828e-07	43.7429	cl00057	vWFA superfamily
WSCD2	superfamily	214616	6.09018e-07	41.3017	cl47036	WSC superfamily
ZP2	specific	459673	2.99704e-08	46.4459	pfam00100	Zona_pellucida
