## Supplemental Table 6 for "Co-occurring Amino Acid Substitutions Reveal Shared Evolutionary Links between Mammary Gland Location and Litter Size in Mammals"

### Sheet: Sheet1
Gene Ontology (GO) analysis of proteins (n=533) associated with fixed substitutions between L/NL and T/NT species.
GO term	GO ID	Number of genes	Fold Enrichment	P-value (FDR)
sequestering of TGFbeta in extracellular matrix	GO:0035583	3	28.27	0.0283
regulation of gap junction assembly	GO:1903596	4	15.08	0.0311
positive regulation of membrane protein ectodomain proteolysis	GO:0051044	6	13.3	0.00345
amine transport	GO:0015837	4	12.56	0.0487
regulation of membrane protein ectodomain proteolysis	GO:0051043	6	8.08	0.028
cell adhesion mediated by integrin	GO:0033627	6	7.8	0.0321
epithelial cell apoptotic process	GO:1904019	7	5.74	0.0486
regulation of chromosome separation	GO:1905818	9	4.46	0.0463
negative regulation of developmental growth	GO:0048640	10	4.01	0.048
cell-matrix adhesion	GO:0007160	13	3.58	0.0275
cell-substrate adhesion	GO:0031589	17	3.46	0.006
organic acid catabolic process	GO:0016054	17	2.75	0.0462
carboxylic acid catabolic process	GO:0046395	17	2.75	0.0454
cellular response to peptide hormone stimulus	GO:0071375	19	2.54	0.0483
positive regulation of cell adhesion	GO:0045785	32	2.42	0.00441
regulation of protein phosphorylation	GO:0001932	23	2.35	0.049
blood circulation	GO:0008015	26	2.26	0.0354
regulation of anatomical structure size	GO:0090066	29	2.15	0.0367
cell division	GO:0051301	30	2.15	0.0317
cell adhesion	GO:0007155	55	2.14	0.000188
regulation of phosphate metabolic process	GO:0019220	31	2.06	0.0445
regulation of phosphorus metabolic process	GO:0051174	31	2.05	0.0447
regulation of cell projection organization	GO:0031344	36	2.05	0.0257
regulation of cell adhesion	GO:0030155	43	2.02	0.00843
regulation of plasma membrane bounded cell projection organization	GO:0120035	34	1.99	0.0418
regulation of cell migration	GO:0030334	50	1.97	0.00466
regulation of cell motility	GO:2000145	52	1.93	0.00512
negative regulation of cellular component organization	GO:0051129	36	1.91	0.0473
cell cycle process	GO:0022402	46	1.91	0.0144
regulation of locomotion	GO:0040012	52	1.85	0.0111
response to nitrogen compound	GO:1901698	50	1.83	0.0168
cytoskeleton organization	GO:0007010	62	1.83	0.0044
cell cycle	GO:0007049	48	1.82	0.0268
regulation of cellular component biogenesis	GO:0044087	50	1.8	0.0266
cell motility	GO:0048870	54	1.71	0.0367
lipid metabolic process	GO:0006629	55	1.7	0.0407
tissue development	GO:0009888	75	1.56	0.0371
animal organ development	GO:0048513	121	1.55	0.000536
regulation of biological quality	GO:0065008	125	1.55	0.000464
