## Supplemental Table 7 for "Co-occurring Amino Acid Substitutions Reveal Shared Evolutionary Links between Mammary Gland Location and Litter Size in Mammals"

### Sheet: Sheet1
List of pathways enriched among the proteins identified in this study.
Pathway name	Number of proteins	Fold Enrichment	P-Value
Vesicle-mediated transport	10	0.0515981	0.0359538
Membrane Trafficking	10	0.0414395	0.00926895
Interferon Signaling	6	0.025892	0.0478276
Cell junction organization	5	0.0184589	0.0396934
Developmental Cell Lineages	6	0.0175297	0.00893698
Intra-Golgi and retrograde Golgi-to-ER traffic	5	0.0135654	0.012442
MITF-M-dependent gene expression	4	0.0104063	0.0215909
Degradation of the extracellular matrix	4	0.00916749	0.0142795
Developmental Cell Lineages of the Integumentary System	3	0.0074331	0.0399833
Inositol phosphate metabolism	3	0.00563677	0.0198217
Developmental Lineages of the Mammary Gland	3	0.0049554	0.0141427
Developmental Lineage of Pancreatic Ductal Cells	3	0.00476957	0.0127803
Retrograde transport at the Trans-Golgi-Network	2	0.00340684	0.0469479
Fanconi Anemia Pathway	2	0.00328295	0.0439442
Regulation of MITF-M-dependent genes involved in pigmentation	2	0.00328295	0.0439442
Developmental Lineage of Mammary Gland Luminal Epithelial Cells	2	0.00309713	0.0395809
RND3 GTPase cycle	2	0.00266353	0.0301047
RND1 GTPase cycle	2	0.00266353	0.0301047
Synthesis of IP3 and IP4 in the cytosol	2	0.0024777	0.0263657
Developmental Lineage of Mammary Gland Myoepithelial Cells	3	0.00216799	0.00144906
Thyroxine biosynthesis	2	0.00216799	0.0205956
Myogenesis	2	0.00198216	0.0174253
Developmental Lineage of Mammary Stem Cells	2	0.00173439	0.0135581
Formation of definitive endoderm	2	0.00154856	0.0109401
RHO GTPases activate CIT	2	0.00142468	0.00933488
Regulation of MITF-M-dependent genes involved in extracellular matrix, focal adhesion and epithelial-to-mesenchymal transition	2	0.00142468	0.00933488
Regulation of CDH1 mRNA translation by microRNAs	2	0.00111497	0.00583431
Acyl chain remodeling of CL	2	0.00111497	0.00583431
RUNX1 and FOXP3 control the development of regulatory T lymphocytes (Tregs)	2	0.00105302	0.00522521
Positive Regulation of CDH1 Gene Transcription	2	0.000805	0.00310559
Phosphorylation of Emi1	1	0.000496	0.0488295
Signaling by MST1	1	0.000496	0.0488295
Epithelial-Mesenchymal Transition (EMT) during gastrulation	1	0.000496	0.0488295
DEx/H-box helicases activate type I IFN and inflammatory cytokines production	2	0.000434	0.000923
NrCAM interactions	1	0.000434	0.0428574
Defective SLC7A7 causes lysinuric protein intolerance (LPI)	1	0.00031	0.0308015
Defective SLCO2A1 causes primary, autosomal recessive hypertrophic osteoarthropathy 2 (PHOAR2)	1	0.00031	0.0308015
RHO GTPases regulate CFTR trafficking	1	0.000248	0.0247173
Defective SLC17A5 causes Salla disease (SD) and ISSD	1	0.000186	0.0185953
PTEN Loss of Function in Cancer	1	0.000186	0.0185953
