## Supplemental Table 8 for "Co-occurring Amino Acid Substitutions Reveal Shared Evolutionary Links between Mammary Gland Location and Litter Size in Mammals"

### Sheet: Sheet1
List of genes that code for proteins associated with the amino acid substitutions are expressed in mouse embryonic mammary bud.
Mouse gene	Mean expression (mammary bud)
Zmynd8	13.64
Srrm2	1.10462
Prrc2c	0.998462
Vcan	0.723077
Slc3a2	0.706154
Eif4g1	0.561538
Blmh	0.538462
Ddit4	0.530769
Lifr	0.509231
Psap	0.507692
Ctsz	0.475385
Alcam	0.416923
Tapbpl	0.398462
Siglec1	0.373846
Mybbp1a	0.326154
Mapk13	0.323077
Col4a1	0.295385
Lrrc58	0.273846
Kmt2e	0.244615
Luzp1	0.22
Myh9	0.207692
Rabep1	0.207692
Timm44	0.193846
Igf2r	0.187692
Cenpe	0.16
Nsmce2	0.149231
Echdc2	0.141538
Gys1	0.14
Hadha	0.136923
Eri1	0.135385
Far1	0.124615
Lpp	0.118462
Prrc2a	0.116923
Usp16	0.115385
Gnl2	0.113846
Spats2l	0.109231
Spag9	0.104615
Jmjd1c	0.101538
Htatsf1	0.1
Spty2d1	0.1
Rbm28	0.0984615
Ano6	0.0969231
Dhx9	0.0938462
Birc3	0.0923077
Gsn	0.0923077
Cep164	0.0876923
Tspan14	0.0861538
Zc3hc1	0.0846154
Fbxo5	0.0830769
Cdh1	0.0815385
Cep85	0.0784615
Elf1	0.0784615
Acads	0.0769231
Setd3	0.0753846
Ctsa	0.0738462
Tnf	0.0738462
Chd6	0.0707692
Nfkbiz	0.0707692
Pigf	0.0676923
Fbln2	0.0661538
Notch2	0.0646154
Ppil2	0.0646154
Dag1	0.0630769
Pepd	0.0630769
Dsp	0.0615385
Rcbtb2	0.0615385
Ptk7	0.06
Cat	0.0569231
Dhx30	0.0569231
Fn1	0.0553846
Leo1	0.0553846
Lmo7	0.0553846
Nom1	0.0523077
Pkmyt1	0.0523077
Cdc25a	0.0507692
Mis18bp1	0.0507692
Svil	0.0461538
Lzts2	0.0446154
Tspan31	0.0446154
Cyld	0.04
Top3b	0.04
Sipa1l3	0.0384615
Psrc1	0.0369231
Usp36	0.0369231
Lztfl1	0.0353846
Mbnl3	0.0353846
Med13	0.0353846
Avpi1	0.0338462
Dhx36	0.0338462
Fbn2	0.0338462
Cdcp1	0.0323077
Mitd1	0.0323077
Telo2	0.0323077
Frmd4b	0.0307692
Morc3	0.0292308
Abl1	0.0276923
Kif11	0.0276923
Nup133	0.0276923
Serinc2	0.0276923
Slc30a5	0.0276923
Pex16	0.0261538
Rpap3	0.0261538
Tmf1	0.0261538
Wdr6	0.0261538
Fam81a	0.0246154
Hsdl2	0.0246154
Msh6	0.0230769
Ncapg2	0.0230769
Nup107	0.0230769
Osbpl1a	0.0230769
Slc7a1	0.0230769
Heatr6	0.0215385
Alg3	0.02
Fbxl18	0.02
Anxa11	0.0184615
Ascc3	0.0184615
Cpd	0.0184615
Ect2	0.0184615
Guf1	0.0184615
Hdac11	0.0184615
Lonp2	0.0184615
Nav1	0.0184615
Pomgnt1	0.0184615
Ltbp1	0.0169231
Mfsd1	0.0169231
Nfkb1	0.0169231
Apc	0.0153846
Cx3cr1	0.0153846
Emilin1	0.0153846
Prdm2	0.0153846
Rel	0.0153846
Spdl1	0.0153846
Arg1	0.0138462
Ctc1	0.0138462
Eif2ak1	0.0138462
Elk4	0.0138462
Galnt3	0.0138462
Gtf3c1	0.0138462
Ip6k2	0.0138462
Snx9	0.0138462
Akap12	0.0123077
Atad5	0.0123077
Bicd2	0.0123077
Casp3	0.0123077
Col17a1	0.0123077
Dpysl5	0.0123077
Eef2k	0.0123077
Fpgs	0.0123077
Ift80	0.0123077
Kif24	0.0123077
Setdb1	0.0123077
Ccdc22	0.0107692
Fbn1	0.0107692
Fgd2	0.0107692
Nfe2l3	0.0107692
Palmd	0.0107692
Pdss2	0.0107692
Polr1a	0.0107692
Rmdn3	0.0107692
Dclre1a	0.00923077
Gk5	0.00923077
Mlxip	0.00923077
Rnf13	0.00923077
Slc17a5	0.00923077
Tyrp1	0.00923077
Zzef1	0.00923077
Acox1	0.00769231
Esco1	0.00769231
Hspbap1	0.00769231
Htt	0.00769231
Inpp5k	0.00769231
Mtmr12	0.00769231
Nphs1	0.00769231
Plce1	0.00769231
Ptpn13	0.00769231
Sel1l	0.00769231
Sidt2	0.00769231
Ska3	0.00769231
Stat6	0.00769231
Tram2	0.00769231
Zcchc14	0.00769231
Adamts15	0.00615385
Cntln	0.00615385
Cntn1	0.00615385
Dhrs7	0.00615385
Exo5	0.00615385
Homer2	0.00615385
Kdm4a	0.00615385
Kif1c	0.00615385
Mastl	0.00615385
Mccc1	0.00615385
Med15	0.00615385
Mospd2	0.00615385
Per1	0.00615385
Ptprg	0.00615385
Sec24b	0.00615385
Sgms1	0.00615385
Sh3d19	0.00615385
Ttc12	0.00615385
Acadsb	0.00461538
Adam9	0.00461538
Arhgef10l	0.00461538
Capn6	0.00461538
Ccdc92	0.00461538
Crtac1	0.00461538
Evc2	0.00461538
Gemin5	0.00461538
Hexa	0.00461538
Iqsec1	0.00461538
Lss	0.00461538
Ltn1	0.00461538
Mgme1	0.00461538
Ptger4	0.00461538
Pxdn	0.00461538
Rev1	0.00461538
Scnn1b	0.00461538
Slc44a2	0.00461538
Uaca	0.00461538
Acss3	0.00307692
Agk	0.00307692
Asap3	0.00307692
Chfr	0.00307692
Elmo3	0.00307692
Erap1	0.00307692
Ercc4	0.00307692
Espl1	0.00307692
Fam193b	0.00307692
Fan1	0.00307692
Gak	0.00307692
Gpatch1	0.00307692
Hivep2	0.00307692
Il10rb	0.00307692
Mthfr	0.00307692
Nynrin	0.00307692
Parp14	0.00307692
Plbd1	0.00307692
Plxna1	0.00307692
Sash1	0.00307692
Shc4	0.00307692
Slc39a14	0.00307692
Sort1	0.00307692
Tapt1	0.00307692
Zc3h6	0.00307692
Zswim3	0.00307692
Alms1	0.00153846
Aph1b	0.00153846
Aqp9	0.00153846
Art3	0.00153846
Art4	0.00153846
Aspn	0.00153846
Atf6	0.00153846
Atp10b	0.00153846
Atp9b	0.00153846
Bend3	0.00153846
Cep128	0.00153846
Cldn8	0.00153846
Clstn2	0.00153846
Dennd2c	0.00153846
Dip2a	0.00153846
Fam124a	0.00153846
Fam135a	0.00153846
Fanca	0.00153846
Fhdc1	0.00153846
Fstl4	0.00153846
Gls2	0.00153846
Gtf3c3	0.00153846
Intu	0.00153846
Lamb3	0.00153846
Ly75	0.00153846
Lyst	0.00153846
Lzts3	0.00153846
Malt1	0.00153846
Mertk	0.00153846
Myof	0.00153846
Ncoa4	0.00153846
Pla2g4a	0.00153846
Plekha6	0.00153846
Plekhm2	0.00153846
Sacs	0.00153846
Sema4f	0.00153846
Sh3bp2	0.00153846
Slc18a2	0.00153846
Slc26a8	0.00153846
Slc26a9	0.00153846
Sp4	0.00153846
Stab1	0.00153846
Sugp2	0.00153846
Tagap	0.00153846
Tead4	0.00153846
Tep1	0.00153846
Tgm1	0.00153846
Tnfaip6	0.00153846
Txnrd3	0.00153846
Usp13	0.00153846
Usp40	0.00153846
Wdr91	0.00153846
Wrn	0.00153846
Zdhhc8	0.00153846
Zmat1	0.00153846
