## Supplemental Table 9 for "Co-occurring Amino Acid Substitutions Reveal Shared Evolutionary Links between Mammary Gland Location and Litter Size in Mammals"

### Sheet: Sheet1
List of proteins and amino acid positions showing fixed substitutions between LT and TT pig breeds.
Protein	Position	Amino acid (LT)	Number of LT breeds associated	Amino acid (TT)	Number of TT breeds associated
ASCC1	429	G	5	L	5
ASCC1	430	S	5	F	5
ASCC1	431	G	5	E	5
ASCC1	432	T	5	N	5
ASCC1	433	R	5	F	5
ASCC1	434	N	5	Y	5
ASCC1	435	N	5	F	5
ASCC1	436	D	5	G	5
ASCC1	437	D	5	T	5
ASCC1	438	I	5	L	5
ASCC1	439	S	5	K	5
ASCC1	440	G	5	L	5
ASCC1	441	T	5	N	5
ASCC1	442	V	5	S	5
ASCC1	443	Q	5	I	5
ASCC1	444	S	5	H	5
ASCC1	446	L	5	I	5
ASCC1	447	G	5	S	5
ASCC1	449	C	5	Q	5
ASCC1	451	P	5	F	5
ASCC1	452	Q	5	T	5
ASCC1	453	K	5	V	5
ASCC1	454	A	5	D	5
ASCC1	455	L	5	S	5
ASCC1	457	P	5	G	5
ASCC1	458	H	5	N	5
ASCC1	460	R	5	A	5
ASCC1	461	P	5	S	5
ASCC1	462	A	5	C	5
ASCC1	463	D	5	G	5
ASCC1	464	G	5	Q	5
ASCC1	469	P	5	I	5
ASCC1	470	A	5	D	5
ASCC1	471	W	5	F	5
ASCC1	472	P	5	S	5
BACE1	322	S	5	K	5
CNOT7	5	L	5	M	5
CNOT7	7	P	5	A	5
CNOT7	8	P	5	A	5
CNOT7	9	L	5	T	5
CNOT7	10	P	5	V	5
CNOT7	11	P	5	D	5
CNOT7	12	P	5	H	5
CNOT7	13	P	5	S	5
CNOT7	24	P	5	L	5
CNOT7	25	P	5	D	5
CNOT7	26	G	5	E	5
CNOT7	27	A	5	E	5
CNOT7	28	V	5	M	5
CNOT7	29	S	5	K	5
CNOT7	30	M	5	K	5
CNOT7	31	A	5	I	5
CNOT7	33	R	5	Q	5
CNOT7	34	K	5	V	5
CNOT7	35	R	5	I	5
CNOT7	37	S	5	K	5
CNOT7	38	A	5	Y	5
CNOT7	39	S	5	N	5
CNOT7	40	S	5	Y	5
CNOT7	41	A	5	V	5
CNOT7	42	T	5	A	5
CNOT7	43	Q	5	M	5
EFCAB11	161	N	5	K	6
EFCAB11	162	L	5	R	6
EFCAB11	166	T	5	V	6
EFCAB11	168	S	5	R	6
EFCAB11	169	S	5	Y	6
EFCAB11	170	V	5	S	6
EFCAB11	171	I	5	P	6
EFCAB11	172	S	5	A	6
EFCAB11	173	T	5	G	6
EFCAB11	174	H	5	N	6
EFCAB11	175	S	5	R	6
EFCAB11	179	G	5	S	6
EFCAB11	204	S	5	Q	6
FABP6	1	M	5	P	5
FABP6	2	L	5	A	5
FABP6	3	L	5	S	5
FABP6	4	T	5	S	5
FABP6	5	L	5	F	5
FABP6	6	R	5	G	5
FABP6	7	L	5	S	5
FABP6	8	A	5	W	5
FABP6	9	C	5	T	5
FABP6	10	R	5	S	5
FABP6	11	R	5	Q	5
FABP6	12	A	5	L	5
FABP6	13	G	5	S	5
FABP6	16	I	5	M	5
FABP6	17	P	5	A	5
FABP6	18	Q	5	F	5
FABP6	20	T	5	G	5
FABP6	21	G	5	K	5
FABP6	23	R	5	E	5
FABP6	24	H	5	I	5
FABP6	25	L	5	E	5
FABP6	26	L	5	S	5
FABP6	27	Q	5	E	5
FABP6	28	A	5	K	5
FABP6	29	Y	5	N	5
FABP6	30	E	5	Y	5
FABP6	31	L	5	D	5
FABP6	32	R	5	E	5
FABP6	33	L	5	F	5
FABP6	34	S	5	M	5
FABP6	35	P	5	K	5
FABP6	36	G	5	R	5
FABP6	37	P	5	L	5
ICOS	197	G	5	D	5
ICOS	198	T	5	V	5
ICOS	199	A	5	T	5
ICOS	200	T	5	R	5
ICOS	201	S	5	N	5
ICOS	202	W	5	L	5
ICOS	203	G	5	V	5
ICOS	204	L	5	R	5
ICOS	205	G	5	S	5
ICOS	206	R	5	G	5
ICOS	207	E	5	T	5
ICOS	208	E	5	R	5
ICOS	209	Y	5	A	5
KRT2	512	M	5	V	5
MMAA	416	S	5	F	6
MMAA	418	A	5	S	6
MMAA	419	E	5	R	6
MMAA	420	T	5	D	6
RPS16	22	P	5	G	5
RPS16	23	S	5	P	5
RPS16	103	G	5	A	5
RPS16	104	E	5	I	5
RPS16	105	S	5	R	5
RPS16	106	W	5	Q	5
RPS16	107	E	5	S	5
RPS16	108	P	5	I	5
RPS16	109	G	5	S	5
RPS16	110	T	5	K	5
RPS16	122	D	5	L	5
RPS16	123	A	5	V	5
RPS16	124	P	5	A	5
RPS16	125	F	5	Y	5
RPS16	126	F	5	Y	5
RPS16	127	V	5	Q	5
RPS16	128	C	5	K	5
RPS16	129	L	5	Y	5
RPS16	130	S	5	V	5
RPS16	131	P	5	D	5
RPS16	132	S	5	E	5
RPS16	134	Q	5	A	5
RPS16	136	A	5	K	5
RPS16	137	S	5	K	5
RPS16	138	P	5	E	5
RPS16	139	S	5	I	5
RPS16	140	P	5	K	5
RPS16	141	K	5	D	5
RPS16	142	P	5	I	5
RPS16	143	W	5	L	5
RPS16	144	W	5	I	5
RPS16	145	P	5	Q	5
RPS16	146	I	5	Y	5
RPS16	147	T	5	D	5
RPS16	149	N	5	T	5
RPS16	150	M	5	L	5
RPS16	151	W	5	L	5
RPS16	152	M	5	V	5
RPS16	153	R	5	A	5
RPS16	154	L	5	D	5
RPS16	158	R	5	C	5
RPS16	162	S	5	E	5
RPS16	164	S	5	K	5
RPS16	165	N	5	K	5
RPS16	166	M	5	F	5
RPS16	167	T	5	G	5
RPS16	170	C	5	G	5
RPS16	171	W	5	A	5
SNAP25	58	E	5	D	5
SNAP25	60	I	5	V	5
SNAP25	65	D	5	N	5
SNAP25	66	Q	5	H	5
SNAP25	69	K	5	Q	5
SNAP25	79	T	5	K	5
SNAP25	84	F	5	C	5
SNAP25	88	C	5	F	5
SNAP25	89	V	5	I	5
SPEF2	1808	H	5	P	6
SPEF2	1866	D	5	N	6
SPEF2	1873	S	5	I	6
